# Salvaging complete and high-quality genomes of novel microbial species from a meromictic lake using a workflow combining long- and short-read sequencing platforms

**DOI:** 10.1101/2021.05.07.443067

**Authors:** Yu-Hsiang Chen, Pei-Wen Chiang, Denis Yu Rogozin, Andrey G. Degermendzhy, Hsiu-Hui Chiu, Sen-Lin Tang

## Abstract

**Background:** Most of Earth’s bacteria have yet to be cultivated. The metabolic and functional potentials of these uncultivated microorganisms thus remain mysterious, and the metagenome-assembled genome (MAG) approach is the most robust method for uncovering these potentials. However, MAGs discovered by conventional metagenomic assembly and binning methods are usually highly fragmented genomes with heterogeneous sequence contamination, and this affects the accuracy and sensitivity of genomic analyses. Though the maturation of long-read sequencing technologies provides a good opportunity to fix the problem of highly fragmented MAGs as mentioned above, the method’s error-prone nature causes severe problems of long-read-alone metagenomics. Hence, methods are urgently needed to retrieve MAGs by a combination of both long- and short-read technologies to advance genome-centric metagenomics.

**Results:** In this study, we combined Illumina and Nanopore data to develop a new workflow to reconstruct 233 MAGs—six novel bacterial orders, 20 families, 66 genera, and 154 species—from Lake Shunet, a secluded meromictic lake in Siberia. Those new MAGs were underrepresented or undetectable in other MAGs studies using metagenomes from human or other common organisms or habitats. Using this newly developed workflow and strategy, the average N50 of reconstructed MAGs greatly increased 10–40-fold compared to when the conventional Illumina assembly and binning method were used. More importantly, six complete MAGs were recovered from our datasets, five of which belong to novel species. We used these as examples to demonstrate many novel and intriguing genomic characteristics discovered in these newly complete genomes and proved the importance of high-quality complete MAGs in microbial genomics and metagenomics studies.

**Conclusions:** The results show that it is feasible to apply our workflow with a few additional long reads to recover numerous complete and high-quality MAGs from short-read metagenomes of high microbial diversity environment samples. The unique features we identified from five complete genomes highlight the robustness of this method in genome-centric metagenomic research. The recovery of 154 novel species MAGs from a rarely explored lake greatly expands the current bacterial genome encyclopedia and broadens our knowledge by adding new genomic characteristics of bacteria. It demonstrates a strong need to recover MAGs from diverse unexplored habitats in the search for microbial dark matter.
