## Supplementary material for "Salvaging complete and high-quality genomes of novel microbial species from a meromictic lake using a workflow combining long- and short-read sequencing platforms": Dataset S1

MAG ID	NCBI GenBank accession	Marker lineage	# genomes	# markers	# marker sets	Completeness	Contamination	Strain heterogeneity	Genome size (bp)	# ambiguous bases	# scaffolds	# contigs	N50 (scaffolds)	N50 (contigs)	Mean scaffold length (bp)	Mean contig length (bp)	Longest scaffold (bp)	Longest contig (bp)	GC	GC std (scaffolds > 1kbp)	Coding density	Translation table	# predicted genes	0	1	2	3	4	5+
M30B1	CP073763	k__Bacteria (UID2982)	88	230	148	96.28	0	0	1911037	0	1	1	1911037	1911037	1911037	1911037	1911037	1911037	41	0	93.57	11	1769	6	224	0	0	0	0
M30B10	JAGYIH000000000	k__Bacteria (UID203)	5449	103	57	70.33	1.75	0	1128398	0	128	128	22599	22599	8815	8815	113453	113453	53.3	2.31	88.63	11	1297	55	47	1	0	0	0
M30B11	JAGYII000000000	k__Bacteria (UID2328)	3167	126	75	91.33	0	0	1023636	0	42	42	72521	72521	24372	24372	131954	131954	41.1	2.33	90.52	11	1055	8	118	0	0	0	0
M30B12	JAGYIJ000000000	o__Actinomycetales (UID1572)	580	286	171	91.47	0	0	1480071	0	3	3	747778	747778	493357	493357	747778	747778	54	0.07	93.13	11	1703	17	269	0	0	0	0
M30B13	JAGYIK000000000	c__Gammaproteobacteria (UID4443)	356	451	270	67.28	1.35	16.67	1493747	0	308	308	8509	8509	4849	4849	40426	40426	53.7	2.2	90.81	11	1895	142	303	6	0	0	0
M30B14	JAGYIL000000000	c__Gammaproteobacteria (UID4444)	263	503	228	93.68	3	0	4250497	0	11	11	2827793	2827793	386408	386408	2827793	2827793	56.6	6.16	88.15	11	3822	21	469	13	0	0	0
M30B15	JAGYIM000000000	c__Gammaproteobacteria (UID4761)	52	693	297	99.18	2.11	81.82	4018484	0	25	25	464771	464771	160739	160739	656610	656610	49.4	1.4	90.72	11	3731	4	678	11	0	0	0
M30B16	JAGYIN000000000	k__Bacteria (UID2569)	434	278	186	94.09	0	0	1951257	0	26	26	149414	149414	75048	75048	466952	466952	45.7	2.79	93.19	11	1796	26	252	0	0	0	0
M30B17	JAGYIO000000000	k__Bacteria (UID2982)	88	230	148	93.41	2.03	25	2460038	0	35	35	392021	392021	70286	70286	532399	532399	62.3	2.32	88.92	11	2486	11	217	1	1	0	0
M30B18	JAGYIP000000000	c__Betaproteobacteria (UID3888)	323	387	234	90.11	1.31	50	1962375	0	12	12	511506	511506	163531	163531	534828	534828	56.1	0.85	92.28	11	2042	36	347	4	0	0	0
M30B19	JAGYIQ000000000	k__Bacteria (UID2565)	2921	142	87	98.78	2.87	100	7181716	0	223	223	701018	701018	32205	32205	1170903	1170903	59.3	2.94	82.79	11	5735	2	136	4	0	0	0
M30B2	CP073762	k__Bacteria (UID2982)	88	230	148	96.28	0.23	0	2143268	0	1	1	2143268	2143268	2143268	2143268	2143268	2143268	43	0	92.37	11	1989	6	223	1	0	0	0
M30B20	JAGYIR000000000	k__Bacteria (UID2569)	434	277	185	97.84	1.64	60	3157214	0	19	19	263345	263345	166169	166169	767451	767451	39.5	1.08	90.78	11	2929	4	268	5	0	0	0
M30B21	JAGYIS000000000	c__Gammaproteobacteria (UID4444)	263	507	232	96.5	0	0	3513448	0	10	10	532308	532308	351344	351344	728220	728220	56.8	0.91	91.12	11	3331	14	493	0	0	0	0
M30B22	JAGYIT000000000	k__Bacteria (UID2982)	88	229	147	88.6	1.36	100	3526597	100	17	18	443766	419838	207446	195916	1106423	1106423	60.3	0.95	88.19	11	3328	24	203	2	0	0	0
M30B23	JAGYIU000000000	c__Gammaproteobacteria (UID4787)	26	752	296	100	1.15	28.57	3853405	0	10	10	961942	961942	385340	385340	1223136	1223136	40.2	3	86.89	11	3433	0	745	7	0	0	0
M30B24	JAGYIV000000000	k__Bacteria (UID2982)	88	230	148	98.87	1.35	0	3136542	0	17	17	659449	659449	184502	184502	1016928	1016928	59.5	1.57	89.38	11	3081	3	225	2	0	0	0
M30B25	JAGYIW000000000	c__Gammaproteobacteria (UID4266)	1097	270	172	86.56	0	0	1286734	0	68	68	39966	39966	18922	18922	112365	112365	44.3	2.85	86.36	11	1279	41	229	0	0	0	0
M30B26	JAGYIX000000000	s__algicola (UID2846)	47	571	303	86.77	0.07	0	1683277	0	8	8	317492	317492	210409	210409	793286	793286	44	2.55	94.64	11	1633	61	509	1	0	0	0
M30B27	JAGYIY000000000	o__Cytophagales (UID2936)	47	454	336	91.9	0	0	2572905	0	17	17	1523056	1523056	151347	151347	1523056	1523056	40.5	4.55	90.67	11	2399	35	419	0	0	0	0
M30B28	JAGYIZ000000000	k__Bacteria (UID209)	5443	105	59	77.72	0.62	100	2130724	0	137	137	41651	41651	15552	15552	108303	108303	34.8	2.2	78.88	11	2073	25	76	4	0	0	0
M30B29	JAGYJA000000000	s__algicola (UID2847)	33	496	263	97.13	0.38	0	2776294	0	11	11	346376	346376	252390	252390	785544	785544	37.3	0.92	89.51	11	2687	12	482	2	0	0	0
M30B3	CP073761	p__Cyanobacteria (UID2143)	129	472	368	99.73	0.54	50	3180296	0	1	1	3180296	3180296	3180296	3180296	3180296	3180296	67.8	0	89.06	11	3234	1	469	2	0	0	0
M30B30	JAGYJB000000000	c__Gammaproteobacteria (UID4444)	263	503	230	95.16	0	0	2525981	100	14	15	231477	231477	180427	168392	490790	490790	51.7	1.06	91.34	11	2468	14	489	0	0	0	0
M30B31	JAGYJC000000000	c__Gammaproteobacteria (UID4444)	263	506	232	91.59	1.12	25	3217602	20	19	21	380722	377614	169347	153218	584605	584605	56.3	1.82	88.08	11	3006	28	474	4	0	0	0
M30B32	JAGYJD000000000	o__Actinomycetales (UID1663)	488	310	185	87.14	1.35	100	1341191	0	47	47	65218	65218	28535	28535	128087	128087	43.2	4.62	91.13	11	1440	32	274	4	0	0	0
M30B33	JAGYJE000000000	k__Bacteria (UID2982)	88	230	148	95.01	1.35	100	3125301	0	76	76	163053	163053	41122	41122	331702	331702	56.5	4.08	89.8	11	2886	21	207	2	0	0	0
M30B34	JAGYJF000000000	s__algicola (UID2846)	47	571	303	90.43	0.08	0	2692266	0	6	6	738021	738021	448711	448711	1035702	1035702	35.8	0.53	90.87	11	2423	48	522	1	0	0	0
M30B35	JAGYJG000000000	p__Bacteroidetes (UID2605)	350	316	210	96.19	0.48	0	2485742	0	10	10	2408626	2408626	248574	248574	2408626	2408626	37.9	4.44	88.57	11	2135	8	307	1	0	0	0
M30B36	JAGYJH000000000	c__Alphaproteobacteria (UID3422)	26	529	308	94.16	0.32	0	3036537	10	6	7	627277	440431	506089	433789	1470098	1470098	62.8	0.82	90.32	11	2966	49	479	1	0	0	0
M30B37	JAGYJI000000000	o__Actinomycetales (UID1593)	69	400	198	60.25	0	0	893649	0	8	8	218405	218405	111706	111706	365593	365593	59.6	1.17	90.93	11	1141	144	256	0	0	0	0
M30B38	JAGYJJ000000000	o__Actinomycetales (UID1663)	488	310	185	92.63	1.44	75	2201951	0	5	5	1422538	1422538	440390	440390	1422538	1422538	61.1	0.93	92.6	11	2427	19	287	4	0	0	0
M30B39	JAGYJK000000000	f__Rhodobacteraceae (UID3356)	67	615	329	97.23	0.46	100	3009573	0	18	18	294895	294895	167198	167198	823077	823077	60.5	1.45	89.88	11	3067	14	599	2	0	0	0
M30B40	JAGYJL000000000	p__Bacteroidetes (UID2605)	350	316	210	81.51	1.67	50	3083823	0	208	208	33535	33535	14826	14826	138620	138620	44.8	1.65	89.25	11	3086	65	247	4	0	0	0
M30B41	JAGYJM000000000	k__Bacteria (UID2569)	434	278	186	99.46	0	0	3775176	0	2	2	3478525	3478525	1887588	1887588	3478525	3478525	50.3	0.05	91.41	11	3053	1	277	0	0	0	0
M30B42	JAGYJN000000000	f__Rhodobacteraceae (UID3356)	67	617	330	94.5	2.17	50	3029878	0	89	89	356315	356315	34043	34043	817707	817707	61.4	5.28	89.96	11	3068	30	577	10	0	0	0
M30B43	JAGYJO000000000	k__Bacteria (UID1453)	901	171	117	62.71	1.71	50	1796803	0	398	398	6944	6944	4514	4514	45261	45261	47	2.75	89.37	11	1886	75	94	2	0	0	0
M30B44	JAGYJP000000000	k__Bacteria (UID203)	5449	104	58	83.28	1.72	0	2706714	0	55	55	664100	664100	49212	49212	765204	765204	53.1	2.37	92.51	11	2807	45	58	1	0	0	0
M30B45	JAGYJQ000000000	k__Bacteria (UID2570)	433	267	178	92.98	0.1	0	2600685	0	71	71	137963	137963	36629	36629	381653	381653	42	3.61	91.9	11	2169	43	222	2	0	0	0
M30B46	JAGYJR000000000	f__Flavobacteriaceae (UID2817)	81	511	283	75.41	2.86	38.46	2367132	0	99	99	103066	103066	23910	23910	207229	207229	32.7	2.18	88.3	11	2275	103	395	13	0	0	0
M30B47	JAGYJS000000000	k__Bacteria (UID1453)	901	171	117	88.46	1.28	0	2243344	0	54	54	98495	98495	41543	41543	378596	378596	57.6	0.98	90.71	11	2380	19	150	2	0	0	0
M30B48	JAGYJT000000000	p__Bacteroidetes (UID2591)	364	303	203	77.96	0.74	100	3491946	0	153	153	73604	73604	22823	22823	215760	215760	44	3.42	89.04	11	3214	54	247	2	0	0	0
M30B49	JAGYJU000000000	f__Rhodobacteraceae (UID3356)	67	617	330	80.62	0.09	50	2581652	0	22	22	163629	163629	117347	117347	538012	538012	64.8	0.86	89.41	11	2658	116	499	2	0	0	0
M30B5	CP073759	c__Betaproteobacteria (UID3888)	323	387	234	99.15	0	0	2025576	0	1	1	2025576	2025576	2025576	2025576	2025576	2025576	41.6	0	90.27	11	2002	2	385	0	0	0	0
M30B50	JAGYJV000000000	c__Gammaproteobacteria (UID4274)	112	581	290	98.05	1.15	20	5361833	0	85	85	214441	214441	63080	63080	497791	497791	64	3.67	83.81	11	5013	8	568	5	0	0	0
M30B51	JAGYJW000000000	c__Deltaproteobacteria (UID3216)	83	247	155	88.39	1.9	0	7131731	0	204	204	109553	109553	34959	34959	321601	321601	70.5	4.04	89.21	11	6498	21	218	8	0	0	0
M30B52	JAGYJX000000000	c__Alphaproteobacteria (UID3305)	564	348	230	88.1	2.61	71.43	5551517	0	42	42	328174	328174	132178	132178	742421	742421	69.9	1.34	85.59	11	5735	45	296	7	0	0	0
M30B53	JAGYJY000000000	k__Bacteria (UID2565)	2921	142	87	81.61	0	0	2877385	0	28	28	142748	142748	102763	102763	404635	404635	65.1	1.11	87.3	11	2609	18	124	0	0	0	0
M30B54	JAGYJZ000000000	k__Bacteria (UID2569)	434	278	186	85.22	0.54	0	2621890	0	36	36	180859	180859	72830	72830	325089	325089	43	3.98	92.55	11	2435	57	220	1	0	0	0
M30B55	JAGYKA000000000	p__Bacteroidetes (UID2605)	350	316	210	76.5	0.71	0	2418576	0	244	244	24049	24049	9912	9912	79590	79590	48.3	3.32	85.17	11	2553	70	244	2	0	0	0
M30B56	JAGYKB000000000	c__Gammaproteobacteria (UID4443)	356	451	270	94.26	1.23	40	2620282	0	70	70	104518	104518	37432	37432	378137	378137	52.2	2.21	90.24	11	2382	17	429	5	0	0	0
M30B57	JAGYKC000000000	p__Cyanobacteria (UID2143)	129	472	368	84.38	6.61	62.07	2544092	0	71	71	213658	213658	35832	35832	471656	471656	67.6	3.05	86.61	11	3165	80	363	29	0	0	0
M30B58	JAGYKD000000000	p__Bacteroidetes (UID2605)	350	316	210	98.95	0.24	0	2990080	100	19	20	1570716	1570716	157372	149499	1570716	1570716	47.3	3.58	89.02	11	2622	3	312	1	0	0	0
M30B59	JAGYKE000000000	f__Rhodobacteraceae (UID3360)	56	582	313	99.2	0.48	0	3740245	0	5	5	2201791	2201791	748049	748049	2201791	2201791	65.8	1.99	91.09	11	3662	3	577	2	0	0	0
M30B6	CP073758	c__Gammaproteobacteria (UID4443)	356	448	269	100	0.19	0	3548758	0	1	1	3548758	3548758	3548758	3548758	3548758	3548758	64.8	0	91.06	11	3233	0	447	1	0	0	0
M30B60	JAGYKF000000000	c__Gammaproteobacteria (UID4444)	263	505	231	80.95	0.75	40	3122856	0	243	243	27628	27628	12851	12851	95061	95061	53.2	2.49	84.1	11	3176	126	376	2	1	0	0
M30B61	JAGYKG000000000	s__algicola (UID2847)	33	496	263	95.5	0.19	0	2947240	0	30	30	537464	537464	98241	98241	964546	964546	37.5	4.23	86.6	11	2602	18	477	1	0	0	0
M30B62	JAGYKH000000000	k__Bacteria (UID2569)	434	278	186	62.87	0.99	33.33	2230740	0	1081	1081	2106	2106	2063	2063	74132	74132	48.6	2.3	92.48	11	2912	107	168	3	0	0	0
M30B63	JAGYKI000000000	k__Bacteria (UID2569)	434	278	186	100	0	0	3207448	0	88	88	115875	115875	36448	36448	273612	273612	41	2.12	88.98	11	2815	0	278	0	0	0	0
M30B64	JAGYKJ000000000	c__Gammaproteobacteria (UID4443)	356	451	270	95.71	0.99	20	2194005	0	7	7	558633	558633	313429	313429	696433	696433	53.6	0.58	92.59	11	2294	14	432	5	0	0	0
M30B65	JAGYKK000000000	o__Actinomycetales (UID1815)	120	572	265	79.39	0.91	50	3003678	0	142	142	78194	78194	21152	21152	202648	202648	66.1	2.17	87.75	11	3359	114	450	8	0	0	0
M30B66	JAGYKL000000000	p__Bacteroidetes (UID2605)	350	316	210	94.29	0.95	0	3744417	0	95	95	120783	120783	39414	39414	381663	381663	37.7	2.38	90.27	11	3221	12	302	2	0	0	0
M30B67	JAGYKM000000000	k__Bacteria (UID2565)	2921	152	93	92.38	2.69	0	1294506	0	44	44	110824	110824	29420	29420	223501	223501	43.1	1.75	81.84	11	1256	10	139	3	0	0	0
M30B68	JAGYKN000000000	p__Proteobacteria (UID3887)	1487	261	164	94.17	0.3	100	1623014	0	78	78	56869	56869	20807	20807	173307	173307	60.3	3.2	92.5	11	1727	14	246	1	0	0	0
M30B69	JAGYKO000000000	c__Gammaproteobacteria (UID4761)	52	693	297	92.9	0.19	0	2436318	0	68	68	185275	185275	35828	35828	405794	405794	46.6	3.61	89.99	11	2247	47	644	2	0	0	0
M30B7	JAGYIE000000000	k__Bacteria (UID2569)	434	278	186	99.46	0	0	3098843	0	16	16	994283	994283	193677	193677	997455	997455	34.9	2.01	90.96	11	2650	1	277	0	0	0	0
M30B70	JAGYKP000000000	c__Gammaproteobacteria (UID4444)	263	507	232	85.5	2.14	66.67	3253282	0	106	106	193897	193897	30691	30691	280938	280938	66.7	2.17	84.05	11	3658	89	409	9	0	0	0
M30B71	JAGYKQ000000000	c__Gammaproteobacteria (UID4445)	228	583	244	81.08	1.24	44.44	3840223	0	14	14	1161858	1161858	274301	274301	1392084	1392084	62.6	2.33	88.7	11	3700	84	490	9	0	0	0
M30B72	JAGYKR000000000	k__Bacteria (UID1453)	901	171	117	87.18	2.14	33.33	2229246	0	47	47	129877	129877	47430	47430	316262	316262	60.8	1.95	93.54	11	2250	16	152	3	0	0	0
M30B73	JAGYKS000000000	k__Bacteria (UID1453)	901	171	117	95.44	5.13	0	3009853	0	41	41	339288	339288	73411	73411	521959	521959	66.8	1.4	86.63	11	3397	6	159	5	1	0	0
M30B74	JAGYKT000000000	o__Cytophagales (UID2938)	28	439	266	74.96	1.72	0	3474587	0	1634	1634	2301	2301	2126	2126	46895	46895	42.6	2.49	89.09	11	4149	136	296	7	0	0	0
M30B75	JAGYKU000000000	k__Bacteria (UID2569)	434	278	186	78.42	0.59	0	3055541	0	151	151	41926	41926	20235	20235	119028	119028	32.7	1.64	86.93	11	2829	57	219	2	0	0	0
M30B76	JAGYKV000000000	o__Actinomycetales (UID1663)	488	310	185	90.37	0.54	0	1972946	100	18	19	392920	238655	109608	103834	971729	971729	54.2	1.03	91.56	11	2100	26	283	1	0	0	0
M30B77	JAGYKW000000000	k__Bacteria (UID1453)	901	171	117	95.73	0.34	100	1730323	0	39	39	171939	171939	44367	44367	713978	713978	71.5	2.48	90.66	11	1690	5	164	2	0	0	0
M30B78	JAGYKX000000000	s__algicola (UID2846)	47	571	303	95.27	7.09	3.03	2365501	0	8	8	1273160	1273160	295687	295687	1273160	1273160	38.1	1.04	91.69	11	2171	21	519	30	1	0	0
M30B79	JAGYKY000000000	k__Bacteria (UID2570)	433	274	183	65.74	1.91	0	1934868	0	781	781	2787	2787	2477	2477	33553	33553	41.1	2.95	91.96	11	2121	88	182	4	0	0	0
M30B8	JAGYIF000000000	k__Bacteria (UID2495)	2993	140	84	96.43	5.95	0	1324150	0	27	27	385571	385571	49042	49042	516935	516935	35	6.58	92.42	11	1432	3	130	7	0	0	0
M30B80	JAGYKZ000000000	f__Rhodobacteraceae (UID3356)	67	617	330	73.55	0.98	22.22	2103292	0	197	197	27243	27243	10676	10676	86508	86508	57.5	1.97	87.12	11	2523	158	455	3	0	1	0
M30B81	JAGYLA000000000	k__Bacteria (UID2328)	3167	126	75	79.73	0	0	795877	0	61	61	30544	30544	13047	13047	142656	142656	43.6	2.97	89.02	11	914	19	107	0	0	0	0
M30B82	JAGYLB000000000	f__Rhodobacteraceae (UID3356)	67	617	330	70.38	2.58	50	3703981	79	131	132	83504	83504	28274	28059	191389	191389	65.4	1.55	86.16	11	4646	210	395	12	0	0	0
M30B9	JAGYIG000000000	k__Bacteria (UID2982)	88	227	146	87.57	0.71	0	3667519	0	100	100	80767	80767	36675	36675	216321	216321	62.2	2.16	89.39	11	3262	32	193	2	0	0	0
M50B100	JAGYLT000000000	k__Bacteria (UID2569)	434	278	186	57.27	0.91	66.67	2758325	0	467	467	7281	7281	5906	5906	31187	31187	44	2.24	89.71	11	2457	133	139	6	0	0	0
M50B101	JAGYLU000000000	k__Bacteria (UID2328)	3167	126	75	94.67	0.69	33.33	2229665	0	239	239	29570	29570	9329	9329	146639	146639	47.2	2.97	88.62	11	2175	4	119	3	0	0	0
M50B102	JAGYLV000000000	k__Bacteria (UID2328)	3167	126	75	83.56	0	0	661919	0	35	35	79061	79061	18911	18911	146397	146397	45	2.27	93.09	11	712	16	110	0	0	0	0
M50B103	JAGYLW000000000	k__Bacteria (UID2495)	2993	147	91	88.76	0.1	0	1717462	0	204	204	13524	13524	8418	8418	56770	56770	53.7	2.99	91.34	11	1581	12	134	1	0	0	0
M50B104	JAGYLX000000000	k__Bacteria (UID2495)	2993	142	88	64.67	1.52	50	1805366	0	995	995	1880	1880	1814	1814	14132	14132	54.7	3.21	91.91	11	2352	46	94	2	0	0	0
M50B105	JAGYLY000000000	k__Bacteria (UID2566)	525	208	136	62.77	1.84	33.33	1108067	0	546	546	2171	2171	2029	2029	7978	7978	44.1	3.44	95.84	11	1414	87	118	3	0	0	0
M50B106	JAGYLZ000000000	k__Bacteria (UID1453)	901	171	117	65.5	0.09	0	1070831	0	612	612	1774	1774	1749	1749	5469	5469	72.1	2.15	93.96	11	1488	52	118	1	0	0	0
M50B107	JAGYMA000000000	k__Bacteria (UID2565)	2921	152	93	75.22	2.25	33.33	1248314	0	374	374	3572	3572	3337	3337	12957	12957	41.4	2.21	94.16	11	1362	39	110	3	0	0	0
M50B108	JAGYMB000000000	o__Actinomycetales (UID1696)	455	315	190	69.27	1.32	50	1550430	0	687	687	2511	2511	2256	2256	10747	10747	64.7	1.83	94.15	11	2051	100	211	4	0	0	0
M50B4	CP073760	c__Gammaproteobacteria (UID4274)	112	581	290	99.6	1.16	0	5726338	0	1	1	5726338	5726338	5726338	5726338	5726338	5726338	64	0	83.68	11	5363	2	573	6	0	0	0
M50B83	JAGYLC000000000	k__Bacteria (UID2982)	88	230	148	81.13	0.03	0	2492457	0	246	246	16158	16158	10131	10131	72329	72329	56.3	2.63	88.78	11	2452	43	186	1	0	0	0
M50B84	JAGYLD000000000	k__Bacteria (UID2569)	434	278	186	86.16	1.08	0	2926392	0	205	205	24655	24655	14275	14275	115605	115605	40.4	2.39	93.06	11	2518	37	238	3	0	0	0
M50B85	JAGYLE000000000	k__Bacteria (UID2570)	433	272	182	99.45	0.27	0	2234395	0	18	18	668627	668627	124133	124133	676322	676322	52.2	3.41	91.61	11	2128	1	270	1	0	0	0
M50B86	JAGYLF000000000	c__Deltaproteobacteria (UID3216)	83	247	155	73.37	4.36	23.08	4600552	0	1447	1447	3388	3388	3179	3179	16323	16323	54.6	2.37	88.7	11	4992	53	181	13	0	0	0
M50B87	JAGYLG000000000	k__Bacteria (UID2328)	3167	126	75	69.56	0	0	1158449	0	510	510	2543	2543	2271	2271	11104	11104	45.1	3.18	93.05	11	1429	26	100	0	0	0	0
M50B88	JAGYLH000000000	k__Bacteria (UID2569)	434	278	186	85.75	1.79	0	3647673	0	235	235	34027	34027	15522	15522	140718	140718	42.9	3.53	84.44	11	3402	27	246	5	0	0	0
M50B89	JAGYLI000000000	k__Bacteria (UID203)	5449	101	57	70.33	0	0	2506062	0	936	936	2747	2747	2677	2677	17206	17206	38.6	1.86	87.61	11	3131	52	49	0	0	0	0
M50B90	JAGYLJ000000000	k__Bacteria (UID203)	5449	104	58	67.24	0	0	619497	0	27	27	54072	54072	22944	22944	107665	107665	33.8	5.44	84.15	11	654	23	81	0	0	0	0
M50B91	JAGYLK000000000	k__Bacteria (UID1452)	924	151	101	77.23	1.98	100	894245	0	206	206	5587	5587	4340	4340	31369	31369	40.9	2.1	90.88	11	979	25	124	2	0	0	0
M50B92	JAGYLL000000000	k__Bacteria (UID1452)	924	160	109	64.83	1.83	0	820074	0	64	64	24702	24702	12813	12813	59181	59181	36.2	1.76	85.53	11	825	41	117	2	0	0	0
M50B93	JAGYLM000000000	c__Deltaproteobacteria (UID3216)	83	247	155	85.48	1.96	25	2547860	0	655	655	4577	4577	3889	3889	16845	16845	51.5	2.38	90.15	11	2782	28	215	4	0	0	0
M50B94	JAGYLN000000000	g__Staphylococcus (UID294)	60	773	178	91.6	0.03	100	2105447	0	94	94	52892	52892	22398	22398	127632	127632	32.7	2	86.99	11	2096	79	693	1	0	0	0
M50B95	JAGYLO000000000	o__Clostridiales (UID1120)	304	247	141	97.12	0	0	2195578	0	70	70	59217	59217	31365	31365	156522	156522	54.5	2.6	91.8	11	2119	7	240	0	0	0	0
M50B96	JAGYLP000000000	k__Bacteria (UID2569)	434	278	186	96.77	0	0	2876689	0	84	84	106615	106615	34246	34246	310022	310022	43.6	2.61	90.22	11	2275	8	270	0	0	0	0
M50B97	JAGYLQ000000000	c__Deltaproteobacteria (UID3216)	83	247	155	93.33	1.94	66.67	2798539	0	135	135	54560	54560	20729	20729	311766	311766	51.7	2.38	86.79	11	2730	17	227	3	0	0	0
M50B98	JAGYLR000000000	k__Bacteria (UID203)	5449	104	58	57.58	0	0	651422	0	86	86	13591	13591	7574	7574	41561	41561	33.3	1.89	87.52	11	851	36	68	0	0	0	0
M50B99	JAGYLS000000000	k__Bacteria (UID2495)	2993	143	89	84.07	3.32	0	2021837	0	213	213	19936	19936	9492	9492	88545	88545	33.8	2.88	84.81	11	2176	19	116	8	0	0	0
M55A1	JAGYNQ000000000	p__Euryarchaeota (UID3)	148	187	124	62.62	0.81	0	1012975	0	485	485	2285	2285	2088	2088	8518	8518	54.7	2.79	89.16	11	1388	67	119	1	0	0	0
M55A2	JAGYNV000000000	k__Archaea (UID2)	207	149	107	75.24	1.25	0	954243	0	398	398	2703	2703	2397	2397	10969	10969	47.5	3.27	94.3	11	1234	35	112	2	0	0	0
M55A3	JAGYOA000000000	k__Archaea (UID2)	207	149	107	84.58	0	0	918065	0	85	85	16780	16780	10800	10800	49740	49740	33.1	2.23	93.32	11	1134	17	132	0	0	0	0
M55B109	JAGYMC000000000	k__Bacteria (UID1452)	924	163	110	55.29	0	0	2890694	0	871	871	3596	3596	3318	3318	23900	23900	66.1	1.41	92.03	11	2873	82	81	0	0	0	0
M55B110	JAGYMD000000000	k__Bacteria (UID2569)	434	278	186	63.55	1.43	0	2459301	0	809	809	3248	3248	3039	3039	23118	23118	43.7	1.88	89.6	11	2539	92	182	4	0	0	0
M55B111	JAGYME000000000	k__Bacteria (UID209)	5443	105	59	84.75	0	0	2191777	0	176	176	28786	28786	12453	12453	125007	125007	52.2	3.57	88.07	11	2117	9	96	0	0	0	0
M55B112	JAGYMF000000000	p__Bacteroidetes (UID2605)	350	316	210	58.97	1.22	20	1961086	0	208	208	13108	13108	9428	9428	72332	72332	47.4	2.6	92.57	11	1715	114	189	12	1	0	0
M55B113	JAGYMG000000000	k__Bacteria (UID1452)	924	151	101	57.23	0.99	0	828078	0	189	189	6836	6836	4381	4381	43301	43301	39.8	3.63	95.66	11	665	48	102	1	0	0	0
M55B114	JAGYMH000000000	k__Bacteria (UID1452)	924	151	101	52.81	0	0	534836	0	223	223	2526	2526	2398	2398	22797	22797	37.6	3.07	90.09	11	619	61	90	0	0	0	0
M55B115	JAGYMI000000000	k__Bacteria (UID2565)	2921	152	93	55.11	0	0	781552	0	308	308	2954	2954	2537	2537	11169	11169	36.2	2.3	96.23	11	1008	54	98	0	0	0	0
M55B116	JAGYMJ000000000	k__Bacteria (UID2565)	2921	143	88	94.25	0.7	0	3191572	0	698	698	5291	5291	4572	4572	20575	20575	49.8	3.06	87.44	11	2768	6	133	4	0	0	0
M55B117	JAGYMK000000000	k__Bacteria (UID2982)	88	230	148	61.43	1.35	0	1619960	0	646	646	2742	2742	2507	2507	9837	9837	50.9	2.43	92.09	11	1751	91	137	2	0	0	0
M55B118	JAGYML000000000	k__Bacteria (UID2328)	3167	126	75	90.18	0	0	1366966	0	116	116	26144	26144	11784	11784	108974	108974	43.8	3.01	91.9	11	1420	12	114	0	0	0	0
M55B119	JAGYMM000000000	c__Deltaproteobacteria (UID3216)	83	247	155	62.86	1.94	0	2062327	0	850	850	2717	2717	2426	2426	18881	18881	54.8	2.44	87.39	11	2449	90	154	3	0	0	0
M55B120	JAGYMN000000000	k__Bacteria (UID1452)	924	163	110	89.7	6.31	0	1547659	0	238	238	12132	12132	6502	6502	70718	70718	38.7	2.56	89.73	11	1585	14	138	11	0	0	0
M55B121	JAGYMO000000000	c__Deltaproteobacteria (UID3216)	83	247	155	87.33	0	0	2536488	0	393	393	9684	9684	6454	6454	44305	44305	40.3	2.27	84.24	11	2369	28	219	0	0	0	0
M55B122	JAGYMP000000000	k__Bacteria (UID2328)	3167	126	75	77.53	0	0	1355350	0	358	358	5751	5751	3785	3785	50065	50065	45.8	2.8	92.98	11	1460	42	84	0	0	0	0
M55B123	JAGYMQ000000000	k__Bacteria (UID2495)	2993	147	91	98.84	0.55	0	2620974	0	146	146	30141	30141	17951	17951	91647	91647	37.1	1.81	93.03	11	2175	2	144	1	0	0	0
M55B124	JAGYMR000000000	k__Bacteria (UID203)	5449	104	58	60.75	1.72	0	3154693	0	495	495	9484	9484	6373	6373	42098	42098	48.2	2.2	90.52	11	2756	56	47	1	0	0	0
M55B125	JAGYMS000000000	k__Bacteria (UID2982)	88	230	148	77.41	4.25	20	3792090	0	924	924	4709	4709	4103	4103	17127	17127	47.8	1.57	88.48	11	3386	45	177	7	1	0	0
M55B126	JAGYMT000000000	k__Bacteria (UID2982)	88	230	148	60.29	1.69	66.67	2509114	0	556	556	5696	5696	4512	4512	22883	22883	58.8	2.07	90.44	11	2229	87	140	3	0	0	0
M55B127	JAGYMU000000000	k__Bacteria (UID203)	5449	104	58	77.59	0	0	2186992	0	235	235	19558	19558	9306	9306	80972	80972	32.4	1.94	87.58	11	2198	52	52	0	0	0	0
M55B128	JAGYMV000000000	c__Gammaproteobacteria (UID4202)	67	481	276	64.45	0.38	50	1278280	0	343	343	5220	5220	3726	3726	34564	34564	54.7	1.79	94.7	11	1472	183	296	2	0	0	0
M55B129	JAGYMW000000000	p__Firmicutes (UID241)	930	213	118	83.38	2.05	0	1965602	0	137	137	31298	31298	14347	14347	61118	61118	47.6	3.37	87.91	11	1880	27	180	6	0	0	0
M55B130	JAGYMX000000000	k__Bacteria (UID203)	5449	104	58	53.5	0	0	328122	0	29	29	22471	22471	11314	11314	61084	61084	33.4	1.8	91.77	11	369	46	58	0	0	0	0
M55B131	JAGYMY000000000	k__Bacteria (UID209)	5443	105	59	84.75	0	0	2010173	0	464	464	5398	5398	4332	4332	26510	26510	34.8	2.81	87.52	11	2136	9	96	0	0	0	0
M55B132	JAGYMZ000000000	k__Bacteria (UID2569)	434	278	186	95.11	0.9	0	2631765	0	91	91	59607	59607	28920	28920	173061	173061	47.5	2.64	92.75	11	2199	16	259	3	0	0	0
M55B133	JAGYNA000000000	k__Bacteria (UID203)	5449	104	58	73.41	3.45	0	645163	0	92	92	12759	12759	7012	7012	51574	51574	32.4	1.97	92.42	11	730	20	82	2	0	0	0
M55B134	JAGYNB000000000	k__Bacteria (UID2565)	2921	152	93	86.38	1.08	0	1409957	0	69	69	89152	89152	20434	20434	418724	418724	36.6	2.66	94.98	11	1467	15	136	1	0	0	0
M55B135	JAGYNC000000000	k__Bacteria (UID2982)	88	230	148	87.5	1.35	0	2835288	0	403	403	10468	10468	7035	7035	48012	48012	47	2.15	87.24	11	2523	21	205	4	0	0	0
M55B136	JAGYND000000000	k__Bacteria (UID2569)	434	278	186	86.65	0.54	0	2453459	0	356	356	9845	9845	6891	6891	50218	50218	44	1.61	91.55	11	2164	32	245	1	0	0	0
M55B137	JAGYNE000000000	k__Bacteria (UID209)	5443	105	59	52.13	0.15	0	938130	0	229	229	4673	4673	4096	4096	25429	25429	48	1.25	89.15	11	1036	41	63	1	0	0	0
M55B138	JAGYNF000000000	p__Cyanobacteria (UID2143)	129	472	368	83.25	0.27	0	1927578	0	390	390	7450	7450	4942	4942	31052	31052	68.2	2.6	91.95	11	2367	90	380	2	0	0	0
M55B139	JAGYNG000000000	c__Gammaproteobacteria (UID4274)	112	581	290	99.58	0.87	25	5517153	0	12	12	940774	940774	459762	459762	1383509	1383509	64	1.33	83.95	11	5144	3	574	4	0	0	0
M55B140	JAGYNH000000000	k__Bacteria (UID2565)	2921	143	88	73.07	0	0	1704504	0	469	469	4401	4401	3634	3634	17371	17371	47.2	1.92	90.95	11	1627	39	104	0	0	0	0
M55B141	JAGYNI000000000	k__Bacteria (UID2328)	3167	126	75	75.66	0	0	612407	0	35	35	45085	45085	17497	17497	76240	76240	45.1	1.69	90.65	11	660	28	98	0	0	0	0
M55B142	JAGYNJ000000000	k__Bacteria (UID2328)	3167	126	75	91.21	2.44	66.67	2160826	0	627	627	4651	4651	3446	3446	30948	30948	46.9	3.06	92.21	11	2306	10	113	3	0	0	0
M55B143	JAGYNK000000000	k__Bacteria (UID1452)	924	160	109	57.49	0.31	100	738431	0	121	121	8737	8737	6102	6102	26778	26778	36.3	1.79	84.5	11	766	55	104	1	0	0	0
M55B144	JAGYNL000000000	k__Bacteria (UID209)	5443	105	59	69.57	3.88	40	1331582	0	299	299	5185	5185	4453	4453	26168	26168	48.7	1.37	88.31	11	1433	27	73	5	0	0	0
M55B145	JAGYNM000000000	k__Bacteria (UID2569)	434	278	186	77.81	0.45	20	2320813	0	225	225	18913	18913	10314	10314	64605	64605	41.3	1.83	85.53	11	2227	49	224	5	0	0	0
M55B146	JAGYNN000000000	k__Bacteria (UID2495)	2993	147	91	53.05	0	0	1218958	0	482	482	2790	2790	2528	2528	11490	11490	46.1	1.99	94.44	11	1345	73	74	0	0	0	0
M55B147	JAGYNO000000000	p__Firmicutes (UID241)	930	207	114	86.88	0	0	1874229	0	154	154	25463	25463	12170	12170	104294	104294	33.4	2.45	90.45	11	1800	27	180	0	0	0	0
M55B148	JAGYNP000000000	k__Bacteria (UID2495)	2993	143	89	58.61	0	0	641359	0	78	78	12417	12417	8222	8222	25060	25060	28.7	1.27	84.39	11	619	53	90	0	0	0	0
M55B149	JAGYNR000000000	c__Deltaproteobacteria (UID3216)	83	247	155	81.29	1.29	0	2583169	0	243	243	18909	18909	10630	10630	96342	96342	42.8	2.01	88.29	11	2462	59	186	2	0	0	0
M55B150	JAGYNS000000000	k__Bacteria (UID3060)	138	338	246	83.6	2.36	7.69	2032412	0	355	355	10071	10071	5725	5725	76298	76298	34.3	2.24	90.29	11	2304	50	277	10	1	0	0
M55B151	JAGYNT000000000	k__Bacteria (UID2328)	3167	126	75	73.11	0.89	0	1372231	0	184	184	14376	14376	7457	7457	76509	76509	50.1	2.71	86.21	11	1471	34	90	2	0	0	0
M55B152	JAGYNU000000000	k__Bacteria (UID2565)	2921	152	93	78.49	0	0	1180028	0	109	109	15570	15570	10825	10825	53662	53662	30.5	1.94	89.18	11	1160	23	129	0	0	0	0
M55B153	JAGYNW000000000	k__Bacteria (UID2565)	2921	152	93	78.39	1.08	0	2282195	0	387	387	8324	8324	5897	5897	28039	28039	43.8	3.7	93.47	11	2226	34	117	1	0	0	0
M55B154	JAGYNX000000000	k__Bacteria (UID2495)	2993	143	89	81.26	1.12	0	2744600	0	641	641	6158	6158	4281	4281	37450	37450	45.1	4.07	91.46	11	2904	28	114	1	0	0	0
M55B155	JAGYNY000000000	c__Deltaproteobacteria (UID3216)	83	247	155	79.18	1.33	0	2021249	0	478	478	4996	4996	4228	4228	23991	23991	40.1	1.73	84.55	11	2107	50	194	3	0	0	0
M55B156	JAGYNZ000000000	c__Deltaproteobacteria (UID3217)	62	280	168	97	0.5	0	2647773	0	88	88	59895	59895	30088	30088	164570	164570	45.5	2.96	86.26	11	2494	7	271	2	0	0	0
M55B157	JAGYOB000000000	o__Actinomycetales (UID1663)	488	310	185	88.03	2.57	37.5	1957380	0	394	394	7109	7109	4967	4967	31979	31979	64.6	1.71	94.27	11	2179	29	267	13	1	0	0
M55B158	JAGYOC000000000	k__Bacteria (UID1452)	924	151	101	83.89	5.39	0	1513631	0	333	333	6178	6178	4545	4545	35056	35056	51.6	2.13	90.85	11	1664	20	121	10	0	0	0
M55B159	JAGYOD000000000	c__Deltaproteobacteria (UID3216)	83	247	155	66.19	1.29	0	2395966	0	609	609	4918	4918	3934	3934	19743	19743	45.9	2.75	88.44	11	2428	82	163	2	0	0	0
M55B160	JAGYOE000000000	k__Bacteria (UID2328)	3167	126	75	88.97	0	0	1227344	0	76	76	32568	32568	16149	16149	117456	117456	28.6	2.04	88.42	11	1226	14	112	0	0	0	0
M55B161	JAGYOF000000000	k__Bacteria (UID2570)	433	272	182	99.45	0.27	0	2132419	0	8	8	1409062	1409062	266552	266552	1409062	1409062	52.4	2.4	91.73	11	2030	1	270	1	0	0	0
M55B162	JAGYOG000000000	k__Bacteria (UID2495)	2993	142	88	92.87	1.14	100	2602894	0	92	92	56705	56705	28292	28292	195988	195988	46.7	2.05	88.72	11	2493	25	116	1	0	0	0
M55B163	JAGYOH000000000	o__Clostridiales (UID1120)	304	247	141	98.2	0	0	2357319	0	36	36	149142	149142	65481	65481	226297	226297	54.1	4.48	90.29	11	2184	4	243	0	0	0	0
M55B164	JAGYOI000000000	k__Bacteria (UID2569)	434	278	186	66.11	0.86	0	2181867	0	508	508	5159	5159	4295	4295	27419	27419	39.9	2.76	91.59	11	2199	87	187	4	0	0	0
M55B165	JAGYOJ000000000	k__Bacteria (UID1452)	924	163	110	81.67	0.91	0	1612974	0	273	273	7855	7855	5908	5908	34020	34020	33.7	2.37	92.54	11	1762	22	140	1	0	0	0
M55B166	JAGYOK000000000	c__Alphaproteobacteria (UID3305)	564	349	230	86.63	0.8	0	2096856	0	108	108	46580	46580	19415	19415	136671	136671	44.9	2.74	87.88	11	2063	59	287	3	0	0	0
M55B167	JAGYOL000000000	k__Bacteria (UID2982)	88	230	148	87.79	1.38	0	2860232	0	274	274	15029	15029	10438	10438	61739	61739	52.5	1.87	91.36	11	2261	36	191	3	0	0	0
M55B168	JAGYOM000000000	c__Gammaproteobacteria (UID4444)	263	507	232	81.19	0.74	80	2618848	0	629	629	5131	5131	4163	4163	33957	33957	57.3	1.73	92.68	11	2846	94	408	5	0	0	0
M55B169	JAGYON000000000	k__Bacteria (UID203)	5449	103	58	61.44	0	0	2016622	0	647	647	3374	3374	3116	3116	17619	17619	60.3	1.95	94.31	11	2439	56	47	0	0	0	0
M55B170	JAGYOO000000000	k__Bacteria (UID2565)	2921	152	93	86.27	1.08	0	1764517	0	371	371	6086	6086	4756	4756	20942	20942	50.5	2.43	92.03	11	1873	17	134	1	0	0	0
M55B171	JAGYOP000000000	c__Deltaproteobacteria (UID3216)	83	247	155	84.64	6.52	9.09	2171283	0	658	658	3585	3585	3299	3299	21536	21536	47.2	2.33	89.31	11	2467	41	186	19	1	0	0
M55B172	JAGYOQ000000000	k__Bacteria (UID2982)	88	230	148	68.94	3.04	0	1918669	0	549	549	4713	4713	3494	3494	23235	23235	54.9	3.44	89.84	11	1923	63	162	5	0	0	0
M55B173	JAGYOR000000000	c__Deltaproteobacteria (UID3216)	83	247	155	87.42	1.94	0	2064627	0	230	230	15044	15044	8976	8976	51934	51934	56	2	90	11	2003	24	220	3	0	0	0
M55B174	JAGYOS000000000	k__Bacteria (UID203)	5449	104	58	73.28	0	0	605986	0	130	130	5655	5655	4661	4661	18952	18952	36.6	1.81	90.15	11	632	17	87	0	0	0	0
M55B175	JAGYOT000000000	c__Deltaproteobacteria (UID3216)	83	247	155	65.93	1.29	0	2813335	0	651	651	5141	5141	4321	4321	20095	20095	52.5	2.61	90.28	11	2992	79	165	3	0	0	0
M55B176	JAGYOU000000000	k__Bacteria (UID2569)	434	278	186	80.6	2.69	80	3392357	0	242	242	33580	33580	14018	14018	119092	119092	43.6	2.02	81.34	11	3181	58	215	5	0	0	0
M55B177	JAGYOV000000000	k__Bacteria (UID1452)	924	151	101	86.3	0.99	0	1079305	0	230	230	6955	6955	4692	4692	27537	27537	47.1	1.6	89.93	11	1229	15	135	1	0	0	0
M55B178	JAGYOW000000000	c__Deltaproteobacteria (UID3216)	83	247	155	88.4	0.79	80	3495965	0	199	199	54368	54368	17567	17567	157740	157740	52.2	2.95	83.16	11	3502	28	214	5	0	0	0
M55B179	JAGYOX000000000	c__Deltaproteobacteria (UID3216)	83	247	155	90.97	2.9	0	3466588	0	299	299	20201	20201	11593	11593	64847	64847	48.7	3.23	88.09	11	3169	16	225	6	0	0	0
M55B180	JAGYOY000000000	k__Bacteria (UID2565)	2921	152	93	69.18	0.1	100	1245254	0	421	421	3469	3469	2957	2957	14882	14882	34.6	1.96	92.92	11	1364	33	118	1	0	0	0
M55B181	JAGYOZ000000000	k__Bacteria (UID2495)	2993	147	91	93.28	0	0	1629175	0	306	306	8072	8072	5324	5324	40878	40878	53.9	2.56	92.62	11	1532	8	139	0	0	0	0
M55B182	JAGYPA000000000	k__Bacteria (UID2495)	2993	142	88	86.3	1.14	0	4395521	0	246	246	52237	52237	17867	17867	260437	260437	49	3.85	85.98	11	4021	14	127	1	0	0	0
M55B183	JAGYPB000000000	c__Deltaproteobacteria (UID3216)	83	247	155	89.02	0.65	0	2864117	0	153	153	45164	45164	18719	18719	109525	109525	51.9	2.76	87.69	11	2788	42	204	1	0	0	0
M55B184	JAGYPC000000000	k__Bacteria (UID2495)	2993	147	91	71.51	1.1	0	2590158	0	1027	1027	2900	2900	2522	2522	30276	30276	45.6	2.75	93.18	11	2847	48	98	1	0	0	0
